# Chromatin Remodeling in Patient-Derived Colorectal Cancer Models

**DOI:** 10.1101/2022.07.24.501300

**Authors:** Kun Xiang, Ergang Wang, Gabrielle Rupprecht, John Mantyh, Marcos Negrete, Golshid Sanati, Carolyn Hsu, Peggy Randon, Anders Dohlman, Kai Kretzschmar, Nicholas Giroux, Shengli Ding, Lihua Wang, Jorge Prado Balcazar, Qiang Huang, Pasupathi Sundaramoorthy, Rui Xi, Shannon Jones McCall, Zhaohui Wang, Yubin Kang, Scott Kopetz, Gregory E. Crawford, Hans Clevers, David Hsu, Xiling Shen

## Abstract

Patient-Derived Organoids (PDO) and Xenografts (PDX) are the current gold standards for patient derived models of cancer (PDMC). Nevertheless, how patient tumor cells evolve in these models and the impact on drug response remains unclear. Herein, we compared the transcriptomic and chromatin accessibility landscapes of six matched sets of colorectal cancer (CRC) PDO, PDX, PDO-derived PDX (PDOX), and original patient tumors (PT) and discovered two major remodeling axes. The first axis delineates PDX and PDO from PT, and the second axis distinguishes PDX and PDO. PDOX were more similar to PDX than they were to PDO, indicating that the growth environment is a driving force for chromatin adaptation. Using bivariate genomic footprinting analysis, we identified transcription factors (TF) that differentially bind to open chromatins between matched PDO and PDOX. Among them, KLF14 and EGR2 footprints were enriched in all six PDOX relative to matched PDO, and silencing of KLF14 or EGR2 promoted tumor growth. Furthermore, EPHA4, a shared downstream target gene of KLF14 and EGR2, altered tumor sensitivity to MEK inhibitor treatment. Altogether, patient-derived CRC cells undergo both common and distinct chromatin remodeling in PDO and PDX/PDOX, driven largely by their respective microenvironments, which results in differences in growth and drug sensitivity and needs to be taken into consideration when interpreting their ability to predict clinical outcome.
