## Supplementary material for "Chromatin Remodeling in Patient-Derived Colorectal Cancer Models": Table 1

### Sheet: Sheet1
Patient ID	Gender	Age	Histology	Primary or Mets	Primary Tumor location	Category
19-106	Male	85	Adenocarcinoma	Primary	Cecum	MSS
19-187	Female	74	Adenocarcinoma	Primary	Hepatic Flexure	MSI
19-192	Female	36	Adenocarcinoma	Primary	Transverse Colon	MSS
19-245	Male	64	Mucinous Adenocarcinoma	Liver Mets	Splenic Flexure	MSI
CRC403	Male	76	Adenocarcinoma	Primary	Colon	MSS
CRC404	Male	36	Adenocarcinoma	Primary	Rectal	MSS
CRC408	Male	76	Adenocarcinoma	Primary	Colon	MSI
CRC409Pri	Female	76	Adenocarcinoma	Primary	Colon	MSS
CRC409Met				Ovary Mets
