## Supplementary material for "Chromatin Remodeling in Patient-Derived Colorectal Cancer Models": Table 2

### Sheet: Supplemental Table 2_Sequencing
Patient	Sample	Total_reads	Mapping_rate%	Properly_paired%	Duplicate%	Mitochondria_fraction	Peak_number	FRiP	Peak_number(FDR<=0.05)	Peak_number(FDR<=0.01)
19-106	Patient	158074366	94.5	92.2	34.3197	0.124981	297884	0.148249	297884	246307
19-106	Patient	138839232	95.3	92.8	35.2877	0.152862	298098	0.157592	298098	243289
19-106	Patient	122740774	95.2	92.7	35.7861	0.160632	298100	0.153332	298100	203905
19-106	PDO	139560562	90.4	88.6	35.5401	0.0978625	297799	0.211267	297799	259865
19-106	PDO	149654602	90.4	88.6	34.4022	0.108261	297827	0.213382	297827	291142
19-106	PDO	114830826	90.7	88.9	32.8394	0.110163	297908	0.21222	297908	255394
19-106	PDOX	158356516	93.5	91.7	47.8558	0.254043	298448	0.469702	298448	298448
19-106	PDOX	155041766	94.2	92.2	52.9964	0.295878	298509	0.525876	298509	298509
19-106	PDOX	179142610	93.6	91.7	41.4953	0.155145	298709	0.561735	298709	298709
19-187	Patient	116844578	68.2	65.9	42.6585	0.303763	298250	0.222011	248627	176794
19-187	Patient	113420300	66	64	43.7235	0.307865	298147	0.186728	210546	175407
19-187	Patient	109341674	65.8	63.5	43.5848	0.309425	298170	0.182421	244639	162152
19-187	PDO	120767682	93.6	89.7	25.7753	0.138495	298954	0.513838	298954	298954
19-187	PDO	134183908	93.9	89.9	26.6123	0.133574	298936	0.515388	298936	298936
19-187	PDO	122329546	93.8	89.9	26.1243	0.139924	298947	0.52226	298947	298947
19-187	PDOX	136662198	93.3	90.2	34.9679	0.201405	299001	0.524659	299001	299001
19-187	PDOX	123581668	94.1	90.5	26.4604	0.129702	299149	0.556496	299149	299149
19-187	PDOX	132268436	93.2	89.7	27.6685	0.125277	298999	0.521361	298999	298999
19-187	PDX	100900606	91.9	89.3	42.2855	0.284526	298517	0.333852	298517	250445
19-187	PDX	110859274	93.8	90.8	44.4451	0.295167	298791	0.467383	298791	279658
19-187	PDX	120206732	93.2	90.5	39.5995	0.255666	298682	0.438878	298682	289691
19-192	Patient	124716792	96.1	93.6	12.1226	0.0414542	297825	0.123297	276881	147330
19-192	Patient	146125242	96.6	94.7	12.6873	0.0437261	297756	0.119464	297756	206147
19-192	Patient	147693082	96.1	93.6	12.4332	0.0417312	297702	0.113743	297702	164197
19-192	PDO	142639232	95.3	91.9	12.3852	0.0272205	299258	0.526029	299258	299258
19-192	PDO	159733236	95.3	91.8	13.4495	0.0274852	299239	0.525435	299239	299239
19-192	PDO	168235676	95.5	92.1	13.1826	0.0281049	299275	0.520938	299275	299275
19-192	PDOX	163349584	90.8	87.5	24.704	0.140639	299152	0.540076	299152	299152
19-192	PDOX	164047264	91.5	88.3	24.7123	0.1407	299199	0.584952	299199	299199
19-192	PDOX	175205934	91.6	88.8	27.1648	0.148119	299049	0.530832	299049	299049
19-192	PDX	126586422	93.7	90.3	25.8415	0.135677	299213	0.633261	299213	299213
19-192	PDX	151563712	93.6	90	26.7936	0.131245	299214	0.633395	299214	299214
19-192	PDX	159542792	94	90.8	26.4021	0.132147	299207	0.63325	299207	299207
19-245	Patient	104880448	92.2	89.7	25.102	0.06054	297861	0.122536	251006	146617
19-245	Patient	119356670	92.1	89.7	26.2953	0.0544387	297732	0.109087	264965	165606
19-245	Patient	106346376	91.3	88.8	26.7392	0.0534793	297774	0.115323	234444	129323
19-245	PDO	119748316	95.4	93.5	38.3517	0.22911	298463	0.379503	298463	298463
19-245	PDO	123335666	95.7	93.9	40.2206	0.234299	298475	0.385953	298475	298475
19-245	PDO	125033212	95.5	93.5	39.1409	0.232251	298491	0.382598	298491	298491
19-245	PDOX	122665110	90.6	88	38.8501	0.220964	298196	0.268837	298196	270404
19-245	PDOX	125085816	85.3	82.7	41.553	0.253408	298272	0.359353	298272	265189
19-245	PDOX	147063170	92.1	89.1	38.4694	0.18548	298611	0.468253	298611	298611
19-245	PDX	148946588	94.3	91.4	29.608	0.111076	298467	0.42477	298467	298467
19-245	PDX	126872876	94.4	91.5	29.293	0.118453	298604	0.460011	298604	298604
19-245	PDX	128856202	93.3	90.9	34.4024	0.0874207	298097	0.292153	298097	298097
CRC-403	Patient	136484036	96.2	94.3	38.257	0.167447	298176	0.298511	298176	280785
CRC-403	Patient	152006326	96.4	94.5	40.6756	0.170218	298111	0.286968	298111	295835
CRC-403	Patient	134671714	96.3	94.3	38.0081	0.155071	298138	0.273841	298138	265553
CRC-403	PDO	180978424	95.3	93.5	38.7594	0.155875	298352	0.344942	298352	298352
CRC-403	PDO	156048304	95.3	93.7	39.6011	0.151097	298395	0.344206	298395	298395
CRC-403	PDO	159822408	95.2	93.3	37.8363	0.150107	298360	0.342946	298360	298360
CRC-403	PDOX	154200414	96.5	94.7	60.8599	0.356404	298894	0.577144	298894	290556
CRC-403	PDOX	133400188	97.1	95.4	63.7126	0.385993	298959	0.621974	285178	256369
CRC-403	PDOX	149729722	97.2	95.5	63.2384	0.375185	298895	0.595938	298895	288483
CRC-404	Patient	129662976	93.9	92	32.0307	0.131133	298288	0.240582	298288	260009
CRC-404	Patient	146671382	94.1	92.5	33.5846	0.131681	298274	0.233976	298274	290296
CRC-404	Patient	113109846	93.8	91.7	30.8994	0.114555	298284	0.220867	298284	219087
CRC-404	PDO	139039728	96.7	95.3	40.6222	0.220759	298647	0.371218	298647	298647
CRC-404	PDO	148745544	96.7	95.3	41.7861	0.216784	298606	0.353305	298606	298606
CRC-404	PDO	161722406	96.6	95.1	41.4829	0.220522	298608	0.364089	298608	298608
CRC-404	PDOX	178698042	90.6	89	51.9105	0.270035	298578	0.481035	298578	298578
CRC-404	PDOX	183547636	90.1	88.5	48.9824	0.244223	298829	0.554607	298829	298829
CRC-404	PDOX	195309966	91.5	89.8	50.8604	0.253365	298701	0.506473	298701	298701
