## Supplementary material for "Chromatin Remodeling in Patient-Derived Colorectal Cancer Models": Table 3

### Sheet: Differential_ATACpeak_Number
Sample	Comparison	Count	Total
High	PDMC_vs_Patient	132076	161085
Low	PDMC_vs_Patient	29009
High	PDOX_vs_PDX	3143	8377
Low	PDOX_vs_PDX	5234
High	PDOX_vs_PDO	19407	33461
Low	PDOX_vs_PDO	14054
High	PDO_vs_PDX	28318	47106
Low	PDO_vs_PDX	18788
Note: Figure 2E

### Sheet: Differential_ATACpeak_Individua
Patient	Sample	Comparison	Count	Total
19-187	First	PDMC_Patient	95789	111834
19-187	Second	PDMC_Patient	16045
19-187	First	PDOX_PDO	19111	29933
19-187	Second	PDOX_PDO	10822
19-187	First	PDOX_PDX	24008	29761
19-187	Second	PDOX_PDX	5753
19-245	First	PDMC_Patient	110460	137207
19-245	Second	PDMC_Patient	26747
19-245	First	PDOX_PDO	10154	34542
19-245	Second	PDOX_PDO	24388
19-245	First	PDOX_PDX	3363	7560
19-245	Second	PDOX_PDX	4197
19-192	First	PDMC_Patient	104924	145378
19-192	Second	PDMC_Patient	40454
19-192	First	PDOX_PDO	22780	39498
19-192	Second	PDOX_PDO	16718
19-192	First	PDOX_PDX	8415	18693
19-192	Second	PDOX_PDX	10278
19-106	First	PDMC_Patient	75540	95430
19-106	Second	PDMC_Patient	19890
19-106	First	PDOX_PDO	85362	104134
19-106	Second	PDOX_PDO	18772
CRC-403	First	PDMC_Patient	34027	45778
CRC-403	Second	PDMC_Patient	11751
CRC-403	First	PDOX_PDO	34788	47148
CRC-403	Second	PDOX_PDO	12360
CRC-404	First	PDMC_Patient	53056	66271
CRC-404	Second	PDMC_Patient	13215
CRC-404	First	PDOX_PDO	23777	46803
CRC-404	Second	PDOX_PDO	23026
Note: Figure S2E
