## Supplementary material for "Chromatin Remodeling in Patient-Derived Colorectal Cancer Models": Table 5

### Sheet: OVERALL_joined_KLF14_EGR2_PDOX_
Gene	Peak	log2FoldChange-ATACseq	Pvalue-ATACseq	log2FoldChange-RNAseq	Pvalue-RNAseq	padj-RNAseq	Peak Counts
KLF4	chr9:110633433-110634149	2.4	8.1e-31	2.5917	1.84e-25	9.46e-24	26
	chr9:110737772-110738526	2.34	4.22e-30	2.5917	1.84e-25	9.46e-24
	chr9:110355318-110356057	1.87	6.03e-29	2.5917	1.84e-25	9.46e-24
	chr9:110298472-110299470	1.82	1.66e-22	2.5917	1.84e-25	9.46e-24
	chr9:110368308-110369190	1.75	1.78e-11	2.5917	1.84e-25	9.46e-24
	chr9:110554880-110555410	1.74	1.76e-13	2.5917	1.84e-25	9.46e-24
	chr9:110362354-110363127	1.72	1.4e-40	2.5917	1.84e-25	9.46e-24
	chr9:110382907-110383725	1.65	7.24e-21	2.5917	1.84e-25	9.46e-24
	chr9:110437597-110438701	1.58	1.02e-05	2.5917	1.84e-25	9.46e-24
	chr9:110359856-110360775	1.58	3.77e-23	2.5917	1.84e-25	9.46e-24
	chr9:110730672-110732387	1.55	1.68e-44	2.5917	1.84e-25	9.46e-24
	chr9:110733519-110733989	1.38	2.28e-10	2.5917	1.84e-25	9.46e-24
	chr9:110555882-110557195	1.38	1.47e-27	2.5917	1.84e-25	9.46e-24
	chr9:110473431-110474493	1.34	7.41e-20	2.5917	1.84e-25	9.46e-24
	chr9:110254895-110255374	1.29	1.22e-17	2.5917	1.84e-25	9.46e-24
	chr9:110738854-110739494	1.25	1.97e-15	2.5917	1.84e-25	9.46e-24
	chr9:110465642-110466475	1.2	6.66e-06	2.5917	1.84e-25	9.46e-24
	chr9:110479805-110480586	1.18	1.17e-09	2.5917	1.84e-25	9.46e-24
	chr9:110357452-110357675	1.1	1.1e-09	2.5917	1.84e-25	9.46e-24
	chr9:110383822-110383986	1.1	0.00463	2.5917	1.84e-25	9.46e-24
	chr9:110517362-110518073	1.1	3.29e-19	2.5917	1.84e-25	9.46e-24
	chr9:110918589-110919512	1.06	3.03e-16	2.5917	1.84e-25	9.46e-24
	chr9:110715662-110716859	1.06	5.87e-11	2.5917	1.84e-25	9.46e-24
	chr9:110243380-110243945	1.03	1.1e-09	2.5917	1.84e-25	9.46e-24
	chr9:110251673-110252766	1.02	1.34e-10	2.5917	1.84e-25	9.46e-24
	chr9:110745390-110745890	1.02	1.26e-08	2.5917	1.84e-25	9.46e-24
EPHA4	chr2:222177244-222178052	1.73	3.05e-06	1.86972	3.54e-26	1.95e-24	14
	chr2:222446774-222447031	1.69	1.58e-10	1.86972	3.54e-26	1.95e-24
	chr2:222352768-222353306	1.51	5.25e-07	1.86972	3.54e-26	1.95e-24
	chr2:222076360-222076701	1.47	0.00797	1.86972	3.54e-26	1.95e-24
	chr2:222394103-222394216	1.37	7.13e-11	1.86972	3.54e-26	1.95e-24
	chr2:222394737-222395314	1.34	6.39e-18	1.86972	3.54e-26	1.95e-24
	chr2:222076760-222077336	1.28	0.0014	1.86972	3.54e-26	1.95e-24
	chr2:222355180-222355683	1.26	5.63e-09	1.86972	3.54e-26	1.95e-24
	chr2:222158749-222159230	1.18	0.000656	1.86972	3.54e-26	1.95e-24
	chr2:222411266-222411862	1.18	1.67e-15	1.86972	3.54e-26	1.95e-24
	chr2:222397896-222398633	1.07	7.29e-12	1.86972	3.54e-26	1.95e-24
	chr2:222419742-222420436	1.03	0.0119	1.86972	3.54e-26	1.95e-24
	chr2:222351988-222352110	1.02	0.0256	1.86972	3.54e-26	1.95e-24
	chr2:222392130-222393232	1.01	1.44e-11	1.86972	3.54e-26	1.95e-24
IQGAP2	chr5:75569353-75569901	2.1	1.7e-13	1.81611	3.56e-12	4.23e-11	12
	chr5:75757478-75758548	1.77	3.62e-38	1.81611	3.56e-12	4.23e-11
	chr5:75748502-75748606	1.5	9.06e-06	1.81611	3.56e-12	4.23e-11
	chr5:75774214-75775059	1.42	2.02e-29	1.81611	3.56e-12	4.23e-11
	chr5:75675603-75676198	1.39	1.87e-12	1.81611	3.56e-12	4.23e-11
	chr5:75772372-75772794	1.29	2.3e-10	1.81611	3.56e-12	4.23e-11
	chr5:75547421-75547913	1.14	0.0441	1.81611	3.56e-12	4.23e-11
	chr5:75598411-75598953	1.14	8.62e-11	1.81611	3.56e-12	4.23e-11
	chr5:75840096-75840519	1.13	2.07e-15	1.81611	3.56e-12	4.23e-11
	chr5:75717959-75718402	1.08	3.27e-06	1.81611	3.56e-12	4.23e-11
	chr5:75838183-75838650	1.04	0.0002	1.81611	3.56e-12	4.23e-11
	chr5:75548161-75548730	1.01	0.000447	1.81611	3.56e-12	4.23e-11
CLTB	chr5:175838291-175838914	1.94	8.58e-51	1.98153	3.82e-71	3.56e-68	9
	chr5:175855000-175855607	1.64	5.81e-27	1.98153	3.82e-71	3.56e-68
	chr5:175829779-175830133	1.42	2.62e-36	1.98153	3.82e-71	3.56e-68
	chr5:175830813-175831843	1.36	7.26e-44	1.98153	3.82e-71	3.56e-68
	chr5:175851989-175852698	1.3	9.43e-12	1.98153	3.82e-71	3.56e-68
	chr5:175842297-175842469	1.26	7.38e-26	1.98153	3.82e-71	3.56e-68
	chr5:175827280-175828567	1.18	2.26e-27	1.98153	3.82e-71	3.56e-68
	chr5:175845270-175845682	1.06	3.62e-16	1.98153	3.82e-71	3.56e-68
	chr5:175857096-175857297	1.01	0.000142	1.98153	3.82e-71	3.56e-68
SMAD7	chr18:46483575-46483804	1.65	3.01e-07	2.30967	1.94e-27	1.21e-25	7
	chr18:46500716-46501073	1.42	6.58e-23	2.30967	1.94e-27	1.21e-25
	chr18:46500018-46500479	1.37	1.19e-18	2.30967	1.94e-27	1.21e-25
	chr18:46501799-46503127	1.08	3.01e-19	2.30967	1.94e-27	1.21e-25
	chr18:46475630-46475936	1.02	8.73e-18	2.30967	1.94e-27	1.21e-25
	chr18:46476966-46477167	1.02	1.57e-18	2.30967	1.94e-27	1.21e-25
	chr18:46458445-46458585	1.01	2.4e-13	2.30967	1.94e-27	1.21e-25
NR4A1	chr12:52453377-52454602	1.6	1.07e-06	2.91709	1.33e-18	3.34e-17	6
	chr12:52450034-52450200	1.42	2.53e-08	2.91709	1.33e-18	3.34e-17
	chr12:52453023-52453165	1.27	3.05e-06	2.91709	1.33e-18	3.34e-17
	chr12:52439257-52440136	1.22	2.51e-18	2.91709	1.33e-18	3.34e-17
	chr12:52419124-52420031	1.1	3.67e-17	2.91709	1.33e-18	3.34e-17
	chr12:52430197-52431594	1.01	7.51e-10	2.91709	1.33e-18	3.34e-17
OTUD1	chr10:23697149-23698578	2.4	1.67e-30	1.21019	5.15e-12	6e-11	6
	chr10:23720884-23721930	2.04	5.2e-40	1.21019	5.15e-12	6e-11
	chr10:23737877-23738129	1.34	0.000173	1.21019	5.15e-12	6e-11
	chr10:23736510-23736681	1.31	0.00175	1.21019	5.15e-12	6e-11
	chr10:23742453-23742620	1.25	1.19e-06	1.21019	5.15e-12	6e-11
	chr10:23735671-23735953	1.24	0.000212	1.21019	5.15e-12	6e-11
B3GNT7	chr2:232278738-232279269	1.57	1e-15	1.7108	4.09e-05	0.000157414	3
	chr2:232274465-232274863	1.2	3.46e-07	1.7108	4.09e-05	0.000157414
	chr2:232248128-232249004	1.09	1.14e-07	1.7108	4.09e-05	0.000157414
CEBPA	chr19:33781820-33782834	1.43	1.57e-23	1.80248	2.02e-26	1.15e-24	3
	chr19:33780873-33781428	1.07	5.98e-23	1.80248	2.02e-26	1.15e-24
	chr19:33783531-33785228	1.03	1.91e-15	1.80248	2.02e-26	1.15e-24
IER2	chr19:13277594-13277809	1.35	1.43e-24	1.35188	2.41e-11	2.53e-10	3
	chr19:13278181-13278845	1.1	6.78e-22	1.35188	2.41e-11	2.53e-10
	chr19:13265745-13267123	1.04	1.48e-13	1.35188	2.41e-11	2.53e-10
SLC41A2	chr12:105319237-105319595	1.8	0.00601	1.48734	4.22e-13	5.62e-12	2
	chr12:105346385-105347627	1.37	1.64e-32	1.48734	4.22e-13	5.62e-12
TNFAIP3	chr6:138152664-138153039	1.76	1.29e-07	1.57393	6.35e-19	1.65e-17	2
	chr6:138150513-138151274	1.11	4.37e-16	1.57393	6.35e-19	1.65e-17
ACAA2	chr18:47337529-47338244	1.34	1.05e-17	1.24946	6.87e-16	1.28e-14	2
	chr18:47321155-47321404	1.1	0.0383	1.24946	6.87e-16	1.28e-14
JUNB	chr19:12906947-12907259	1.37	5.22e-49	2.07009	4.87e-19	1.29e-17	2
	chr19:12900351-12901344	1.35	5.72e-33	2.07009	4.87e-19	1.29e-17
KLF2	chr19:16408337-16408812	1.18	3.68e-31	1.98257	7.94e-20	2.32e-18	1
ERF	chr19:42763518-42763833	1.83	2.07e-11	1.01618	2.23e-28	1.51e-26	1
JUN	chr1:59244184-59244391	1.59	4.68e-17	1.88811	7.13e-21	2.38e-19	1
PHYHIP	chr8:22076795-22076933	1.03	9.25e-13	1.51043	0.0414187	0.0782431	1
POU2F3	chr11:120103982-120104599	1.33	4.35e-19	3.19354	3.42e-13	4.63e-12	1
RAB37	chr17:72664566-72665132	1.23	1.83e-10	1.08976	0.0100386	0.0226594	1
RASD1	chr17:17396597-17396892	1.13	9.49e-08	2.96705	4.67e-11	4.69e-10	1
SLC36A1	chr5:150833543-150834419	1.4	5.19e-12	1.14234	1.41e-11	1.54e-10	1
EGR3	chr8:22617731-22618177	1.29	2.21e-17	2.79828	7.3e-12	8.32e-11	1
TCEA3	chr1:23762450-23763944	1.09	1.68e-19	1.23894	3.46e-08	2.3e-07	1
